# LRTK: A platform agnostic toolkit for linked-read analysis of both human genomes and metagenomes

**DOI:** 10.1101/2022.08.10.503458

**Authors:** Chao Yang, Zhenmiao Zhang, Yufen Huang, Xuefeng Xie, Herui Liao, Jin Xiao, Werner Pieter Veldsman, Kejing Yin, Xiaodong Fang, Lu Zhang

## Abstract

Linked-read sequencing technologies generate high base quality reads that contain extrapolative information on long-range DNA connectedness. These advantages of linked-read technologies are well known and has been demonstrated in many human genomic and metagenomic studies. However, existing linked-read analysis pipelines (e.g., Long Ranger) were primarily developed to process sequencing data from the human genome and are not suited for analyzing metagenomic sequencing data. Moreover, linked-read analysis pipelines are typically limited to one specific sequencing platform. To address these limitations, we present the Linked-Read ToolKit (LRTK), a unified and versatile toolkit for platform agnostic processing of linked-read sequencing data from both human genomes and metagenomes. LRTK provides functions to perform linked-read simulation, barcode error correction, read cloud assembly, barcode-aware read alignment, reconstruction of long DNA fragments, taxonomic classification and quantification, as well as barcode-assisted genomic variant calling and phasing. LRTK has the ability to process multiple samples automatically, and provides the user with the option to generate reproducible reports during processing of raw sequencing data and at multiple checkpoints throughout downstream analysis. We applied LRTK on two benchmarking and three real linked-read data sets from both the human genome and metagenome. We showcase LRTK’s ability to generate comparative performance results from the preceding benchmark study and to report these results in publication-ready HTML document plots. LRTK provides comprehensive and flexible modules along with an easy-to-use Python-based workflow for processing linked-read sequencing datasets, thereby filling the current gap in the field caused by platform-centric genome-specific linked-read data analysis tools.
