## Supplementary figures 1-4 and tables 1-3 for "LRTK: A platform agnostic toolkit for linked-read analysis of both human genomes and metagenomes": SupplementaryTables.xlsx

### Sheet: Table S1
Table S1: Comparison of LRTK with other published linked-read pipelines
	Items	Long Ranger	LRTK
Input_data	10x Genomics	Y	Y
	stLFR	N	Y
	TELL-Seq	N	Y
mudules	Linked-read preprocessing	Y	Y
	metagenome quantification	N	Y
	metagenome SNV detection	N	Y
	metagenome phasing	N	Y
	metagenome assembly	N	Y
	metagenome downstream analysis	N	Y
	human genome alignment	Y	Y
	human genome SNV detection	Y	Y
	human genome SV detection	Y	Y
	human genome phasing	Y	Y
	human genome downstream analysis	N	Y

### Sheet: Table S2
Table S2. Bioinformatics tools included in LRTK
Category	Tool name
Linked read simulation	LRTK-SIM
Read preprocessing	fastp
Read-cloud metagenome assembly	Pangaea
Barcode-aware read alignment	Modified EMA
SNV detection	FreeBayes
	GTAK
	inStrain
	SAMtools
Barcode based SV detection	Aquila
	LinkedSV
Barcode based SV detection	HapCUT2
	WhatsHap

### Sheet: Table S3
Table S3. Linked-read sequencing data used in the paper
Cohort	Sample	Sequencing Technologies	Data sources
B1	ATCC-MSA-1003	10x Genomics	SRR12283286
		stLFR	PRJNA875547
		TELL-Seq	PRJNA875547
D1	MPS_stool_lyme_10	10x Genomics	SRR14763277
	MPS_stool_lyme_8		SRR14763279
	MPS_stool_lyme_6		SRR14763281
	MPS_stool_lyme_5		SRR14763282
	MPS_stool_lyme_4		SRR14763283
	MPS_stool_lyme_3		SRR14763284
	MPS_stool_lyme_18		SRR14763286
	MPS_stool_lyme_17		SRR14763287
	MPS_stool_lyme_16		SRR14763288
	MPS_stool_lyme_15		SRR14763289
	MPS_stool_lyme_14		SRR14763290
	MPS_stool_lyme_13		SRR14763291
	MPS_stool_lyme_12		SRR14763292
	MPS_stool_lyme_11		SRR14763293
	MPS_stool_lyme_2		SRR14763294
	MPS_stool_lyme_1		SRR14763295
D2	S1	stLFR	CNP0003432
B2	NA12878	10x Genomics	https://ftp-trace.ncbi.nlm.nih.gov/giab/ftp/data/NA12878/10Xgenomics_ChromiumGenome_LongRanger2.0_06202016/NA12878.fastqs/
		stLFR	https://ftp-trace.ncbi.nlm.nih.gov/giab/ftp/data/NA12878/stLFR/
		TELL-Seq	https://www.ncbi.nlm.nih.gov/sra/SRX7264479
D3	NA24385	10x Genomics	https://ftp-trace.ncbi.nlm.nih.gov/giab/ftp/data/AshkenazimTrio/HG002_NA24385_son/10Xgenomics_ChromiumGenome/NA24385.fastqs/
		stLFR	https://ftp-trace.ncbi.nlm.nih.gov/giab/ftp/data/AshkenazimTrio/HG002_NA24385_son/stLFR/
		TELL-Seq	https://www.ncbi.nlm.nih.gov/sra/SRX7264481
	NA24143	10x Genomics	https://ftp-trace.ncbi.nlm.nih.gov/giab/ftp/data/AshkenazimTrio/HG004_NA24143_mother/10Xgenomics_ChromiumGenome/NA24143.fastqs/
		stLFR	https://ftp-trace.ncbi.nlm.nih.gov/giab/ftp/data/AshkenazimTrio/HG004_NA24143_mother/stLFR/
		TELL-Seq
	NA24149	10x Genomics	https://ftp-trace.ncbi.nlm.nih.gov/giab/ftp/data/AshkenazimTrio/HG003_NA24149_father/10Xgenomics_ChromiumGenome/NA24149.fastqs/
		stLFR	https://ftp-trace.ncbi.nlm.nih.gov/giab/ftp/data/AshkenazimTrio/HG003_NA24149_father/stLFR/
		TELL-Seq
